# Glucocorticoids rapidly modulate Ca_V_1.2-mediated calcium signals through Kv2.1 channel clusters in hippocampal neurons

**DOI:** 10.1101/2023.12.24.573220

**Authors:** Di Wan, Tongchuang Lu, Chenyang Li, Changlong Hu

**Author notes:** These authors contributed equally to the work (Di Wan, Tongchuang Lu). **Corresponding author:** Changlong Hu.

## Abstract

The precise regulation of Ca^2+^ signals plays a crucial role in the physiological functions of neurons. Here, we investigated the rapid effect of glucocorticoids on Ca^2+^ signals in hippocampal neurons. In cultured hippocampal neurons, glucocorticoids inhibited the spontaneous somatic Ca^2+^ spikes generated by Kv2.1-organized Ca^2+^ microdomains. Furthermore, glucocorticoids rapidly reduced the cell surface expressions of Kv2.1 and Ca_V_1.2 channels in hippocampal neurons. In HEK293 cells transfected with Kv2.1 alone, glucocorticoids significantly reduced the surface expression of Kv2.1 with little effect on K^+^ currents. Glucocorticoids inhibited Ca_V_1.2 currents but had no effect on the cell surface expression of Ca_V_1.2 in HEK293 cells transfected with Ca_V_1.2 alone. Notably, in the presence of wild-type Kv2.1, glucocorticoids caused a decrease in the surface expression of Ca_V_1.2 channels in HEK293 cells. However, this effect was not observed in the presence of non-clustering Kv2.1S586A mutant channels. Live cell imaging showed that glucocorticoids rapidly decreased Kv2.1 clusters on the plasma membrane. Correspondingly, western blot results indicated a significant increase in the cytoplasmic level of Kv2.1, suggesting the endocytosis of Kv2.1 clusters. Glucocorticoids rapidly decreased the intracellular cAMP concentration and the phosphorylation level of PKA in hippocampal neurons. The PKA inhibitor H89 mimicked the effect of glucocorticoids on Kv2.1, while the PKA agonist forskolin abrogated the effect. In conclusion, glucocorticoids rapidly regulate Ca_V_1.2-mediated Ca^2+^ signals in hippocampal neurons by promoting the endocytosis of Kv2.1 channel clusters through reducing PKA activity.

**Significance Statement:** The rapid non-genomic effect of glucocorticoids on the central nervous system is not fully understood. Ca_V_1.2-mediated Ca^2+^ signaling microdomains control somatic Ca^2+^ signals and regulate excitation-transcription coupling in hippocampal neurons. Here, we demonstrate that glucocorticoids rapidly inhibit Ca_V_1.2-mediated somatic Ca^2+^ spikes in hippocampal neurons. Glucocorticoids reduce the surface expression of Kv2.1 clusters but do not affect the surface expression of non-clustering Kv2.1. Moreover, glucocorticoids induce the endocytosis of Ca_V_1.2 channels through wild-type Kv2.1. However, glucocorticoids cannot induce the endocytosis of Ca_V_1.2 channels through Kv2.1S586A mutant channels, which cannot form clusters. This study sheds light on the intricate interplay between glucocorticoids, Kv2.1 channels, and Ca_V_1.2 channels, unraveling a dual mechanism that influences both overall Ca^2+^ signaling and the intricate organization of neural microdomains.
