## Supplementary material for "Glucocorticoids rapidly modulate Ca_V_1.2-mediated calcium signals through Kv2.1 channel clusters in hippocampal neurons": Statistical data for all Figures

### Sheet: Fig1
Fig1.B Fluorescence intensity traces of the two ROIs					Fig1.C	Amplitude，frequency, full width at half maximum (FWHM) and of all spatially distinct localized Ca2+ sparks												Fig1.E Percentage of Kv2.1 clusters area and the number of Kv2.1 clusters in the somatic region
	Time	1	2			Amplitude		Frequency		Width									%area		number
	0.1	464.09	559.44			DMSO	Cort	DMSO	Cort	DMSO	Cort								DMSO	Cort	DMSO	Cort
	0.2	460.64	553.21			0.193	0.137	0.097	0.067	3.681	3.648								3.08	1.6403	45	37
	0.3	460.01	551.22			0.442	0.169	0.587	0.124	4.377	3.649								3.7407	0.338929	46	3
	0.4	453.35	558.74			0.314	0.291	3.217	0.038	3.547	3.438								7.6546	0.110499	80	1
	0.5	447.67	552.92			1.196	0.797	0.249	0.098	3.168	3.85								7.4779	0.143797	47	2
	0.6	454.79	552.37			0.176	0.101	0.142	0.046	3.25	3.126								3.0847	0.600496	43	9
	0.7	453.86	549.43			0.298	0.081	0.282	0.072	4.49	4.762								10.603	3.01168	28	17
	0.8	463.18	550.84			0.12	0.078	2.169	0.59	4.623	4.764								2.5538	0.35955	45	7
	0.9	458.54	553.31			0.087	0.078	1.211	0.92	4.622	4.478								2.0582	3.5991	18	30
	1	464.15	553.41			0.2	0.172	0.248	0.163	4.878	4.348								14.771	5.03476	84	41
	1.1	457.14	552.7			0.297	0.196	2.512	1.386	1.375	1.111								11.049	3.33951	65	29
	1.2	454.12	550.43			0.162	0.29	0.053	0.024	3.94	3.785								4.3861	1.0403	42	20
	1.3	452.39	550.72																6.6042	1.47436	53	16
	1.4	457.32	558.35																6.6042	3.48681	61	58
	1.5	457.95	554.15																25.168	1.68428	59	32
	1.6	458.39	550.51																13.154	2.35877	32	49
	1.7	457.22	553.37																15.378	3.69387	17	33
	1.8	455.73	551.46																14.517	1.11106	20	39
	1.9	458.61	553.24																10.293	3.10019	39	34
	2	458.51	551.68
	2.1	455.32	557.31
	2.2	461.59	557.82
	2.3	451.7	560.05
	2.4	457.35	557.35
	2.5	454.5	558.31
	2.6	455.1	560.98
	2.7	452.19	553.99
	2.8	454.89	558.6
	2.9	457.73	554.96
	3	449.14	548.95
	3.1	447.17	558.49
	3.2	447.95	555.73
	3.3	445.45	556.29
	3.4	451.39	560.12
	3.5	452.41	555.84
	3.6	450.73	558.7
	3.7	455.76	562.87
	3.8	460.44	560.29
	3.9	454.67	556.2
	4	455.72	559.02
	4.1	459.39	551.94
	4.2	451.2	553.17
	4.3	451.48	552.38
	4.4	455	554.53
	4.5	453.46	554.48
	4.6	451.77	559.52
	4.7	460.96	560.28
	4.8	457.19	559.76
	4.9	461.43	562.45
	5	454.93	555.99
	5.1	454.61	551.65
	5.2	455.71	557.75
	5.3	457.93	558.66
	5.4	453.17	553.67
	5.5	450.28	559.77
	5.6	458.19	556.66
	5.7	458.45	558.38
	5.8	459.43	564.63
	5.9	455.71	562.61
	6	456.4	560.61
	6.1	461.28	556.1
	6.2	457.49	553.7
	6.3	458.37	557.47
	6.4	460.71	564.09
	6.5	453.2	558.56
	6.6	458.85	559.34
	6.7	460.63	559.29
	6.8	460.74	556.56
	6.9	457.72	564.62
	7	460.18	562.23
	7.1	462.67	555.98
	7.2	459.56	556.52
	7.3	462.92	557.22
	7.4	454.6	556.03
	7.5	456.2	551.53
	7.6	453.05	556.87
	7.7	453.06	555.35
	7.8	451.66	558.17
	7.9	453.93	557.9
	8	454.67	554.51
	8.1	452.55	556.73
	8.2	450.57	562.71
	8.3	452.49	560.58
	8.4	450.23	555.4
	8.5	453.38	554.71
	8.6	449.09	562.92
	8.7	449.57	557.5
	8.8	451.79	556.7
	8.9	452.99	553.95
	9	455.48	559.24
	9.1	451.14	560.63
	9.2	454.69	559.6
	9.3	452.02	558.54
	9.4	453.09	559.89
	9.5	447	558.36
	9.6	447.1	559.66
	9.7	449.48	557.41
	9.8	451.33	557.4
	9.9	455.37	557.69
	10	451.67	559.25
	10.1	444.75	560.91
	10.2	445.9	564.57
	10.3	455.25	560.89
	10.4	450.6	556.62
	10.5	447.93	559.38
	10.6	447.5	563.96
	10.7	444.33	558.47
	10.8	446.57	560.68
	10.9	446.09	557.61
	11	447.84	562.9
	11.1	453.77	560.39
	11.2	451.53	556.65
	11.3	453.47	555.62
	11.4	452.37	558.97
	11.5	452.58	556.11
	11.6	453.46	561.58
	11.7	454.94	563.74
	11.8	452.95	563.7
	11.9	452.08	563.82
	12	452.81	560.37
	12.1	454.84	556.6
	12.2	449.57	563.44
	12.3	451.98	561.02
	12.4	455.32	564.97
	12.5	453.02	565.37
	12.6	456.09	562.44
	12.7	450.57	565.08
	12.8	447.74	565.5
	12.9	452.39	564.14
	13	450.3	561.4
	13.1	446.71	563.12
	13.2	448.13	562.97
	13.3	452.48	564.93
	13.4	456	562.02
	13.5	451.82	562.8
	13.6	452.56	566.59
	13.7	452.11	564.46
	13.8	449.99	565.79
	13.9	454.9	557.76
	14	453.88	562.42
	14.1	449.59	560.61
	14.2	443.31	555.97
	14.3	447.28	558.37
	14.4	449.77	558.91
	14.5	446.89	556.4
	14.6	446.01	560.82
	14.7	448.17	557.76
	14.8	450.45	559.79
	14.9	448.63	556.71
	15	451.35	559.22
	15.1	442.6	560.92
	15.2	447.27	558.05
	15.3	445.86	561.87
	15.4	451.16	562.64
	15.5	438.82	550.67
	15.6	440.95	547.71
	15.7	444.79	552.15
	15.8	445.39	554.6
	15.9	441.88	550.08
	16	447.26	558.89
	16.1	441.48	557.43
	16.2	447.39	556.58
	16.3	449.2	559.73
	16.4	512.54	557.63
	16.5	597.09	555.66
	16.6	627.76	558.41
	16.7	625.04	554.83
	16.8	616.42	556.44
	16.9	612.23	551.06
	17	602.71	554.14
	17.1	503.91	551.18
	17.2	481.8	551.69
	17.3	471.79	557.23
	17.4	468.96	553.33
	17.5	466.99	552.27
	17.6	464.39	554.99
	17.7	460.38	554.85
	17.8	464.62	549.52
	17.9	460.02	552.57
	18	459.06	552.95
	18.1	461.34	555.21
	18.2	529.26	556.95
	18.3	608.04	558.76
	18.4	646.49	556.31
	18.5	652.39	557.9
	18.6	660.22	559.58
	18.7	662.11	556.36
	18.8	664.61	554.23
	18.9	652.88	555.27
	19	630.45	556.94
	19.1	633.14	556.5
	19.2	624.89	555.93
	19.3	649.93	551.96
	19.4	637.72	548.69
	19.5	635.08	554.98
	19.6	533.62	549.88
	19.7	499.4	555.57
	19.8	492.09	551.52
	19.9	488.37	554.56
	20	478.18	558.59
	20.1	479.48	555.67
	20.2	479.16	560.89
	20.3	468.35	558.75
	20.4	473.51	556.53
	20.5	469.29	555.72
	20.6	467.78	561.29
	20.7	473.27	556.8
	20.8	469.11	555.2
	20.9	469.28	562.88
	21	467.7	558.56
	21.1	473.42	554.82
	21.2	466.22	552.46
	21.3	462.45	556.35
	21.4	466.34	558.65
	21.5	465.61	557.55
	21.6	464.64	563.09
	21.7	462.31	561.04
	21.8	455.6	555.07
	21.9	458.3	557.13
	22	455.95	557.3
	22.1	458.02	555.72
	22.2	454.87	554.5
	22.3	453.82	553.26
	22.4	457.07	555.54
	22.5	459.5	551.68
	22.6	456.75	556.32
	22.7	461.99	559.99
	22.8	458.05	556.07
	22.9	459.45	559.98
	23	454.28	560.87
	23.1	454.97	558.76
	23.2	454.86	560.18
	23.3	454.24	559.14
	23.4	449.96	561.4
	23.5	454.23	556.37
	23.6	452.33	555.4
	23.7	457.34	558.03
	23.8	453.76	555.03
	23.9	451.06	551.43
	24	456.97	549.65
	24.1	458.49	556.28
	24.2	457.75	555.83
	24.3	457.19	557.94
	24.4	459.37	556.96
	24.5	456.78	554.84
	24.6	457.71	557.86
	24.7	460	560.12
	24.8	454.98	561.91
	24.9	454.75	560.5
	25	454.8	563.01
	25.1	458.98	563.6
	25.2	453.25	557.27
	25.3	450.34	554.05
	25.4	448.34	556.37
	25.5	449.99	565.12
	25.6	455.81	558.72
	25.7	449.84	557.71
	25.8	452.91	557.51
	25.9	453.31	557.15
	26	448.49	553.78
	26.1	449.85	556.91
	26.2	447.73	555.19
	26.3	447.06	554.84
	26.4	450.15	554.37
	26.5	447.58	558.42
	26.6	452.26	553.99
	26.7	452.68	560.04
	26.8	449.72	553.59
	26.9	447.44	552.09
	27	448.6	548.28
	27.1	452.45	553.56
	27.2	451.7	553.58
	27.3	451.23	550.55
	27.4	452.63	553.32
	27.5	447.51	550.76
	27.6	450.8	558.08
	27.7	453.66	552.83
	27.8	447.37	551.16
	27.9	452.07	549.43
	28	454.58	557.98
	28.1	449.34	558.51
	28.2	451.08	556.62
	28.3	451.14	556.93
	28.4	457.98	555.62
	28.5	459.61	547.23
	28.6	455.88	548.3
	28.7	450.06	549.22
	28.8	456.18	553.53
	28.9	454.97	546.86
	29	456.19	548.58
	29.1	455.21	543.35
	29.2	449.46	552.97
	29.3	445.32	550.79
	29.4	450.44	556.17
	29.5	446.19	551.34
	29.6	447.23	547.49
	29.7	449.11	547.59
	29.8	453.21	555.34
	29.9	452.82	557.3
	30	452.33	557.84
	30.1	458.2	555.39
	30.2	458.4	555.32
	30.3	459.03	560.03
	30.4	458.74	559.46
	30.5	458.31	557.28
	30.6	452.79	553.74
	30.7	448.87	554.75
	30.8	450.58	556.4
	30.9	448.72	557.95
	31	447.82	555.07
	31.1	447.05	555.41
	31.2	447.56	553.59
	31.3	442.45	555.66
	31.4	444.76	561.62
	31.5	447.7	561.26
	31.6	447.02	564.2
	31.7	447.3	567.21
	31.8	448.69	568.07
	31.9	449.29	563.28
	32	447.7	563.23
	32.1	447.5	560.43
	32.2	444.22	561.73
	32.3	443.79	559.92
	32.4	450.34	560.1
	32.5	452.35	559.26
	32.6	450.93	559.25
	32.7	445.12	557.19
	32.8	448.94	559.74
	32.9	443.91	556.14
	33	443.59	550.68
	33.1	446.31	555.07
	33.2	448.66	556.35
	33.3	448.47	558.1
	33.4	449.58	552.72
	33.5	451.83	560.27
	33.6	451.75	560.02
	33.7	448.33	553.73
	33.8	446.52	556.75
	33.9	449.57	558.12
	34	446.02	558.1
	34.1	444.54	554.06
	34.2	447.54	557.6
	34.3	450.95	556.31
	34.4	448.06	552.86
	34.5	445.16	553.3
	34.6	441.9	547.06
	34.7	442.01	551.56
	34.8	445.55	552.53
	34.9	443.22	552.84
	35	441.76	551.08
	35.1	440.09	548.64
	35.2	443.77	549.94
	35.3	453.44	548.88
	35.4	458.52	554.58
	35.5	450.83	553.99
	35.6	450.06	549.95
	35.7	448.33	549.42
	35.8	446.82	554.16
	35.9	445.95	560.31
	36	442.4	559.15
	36.1	453.39	561.52
	36.2	447.77	557.91
	36.3	449.3	554.78
	36.4	449.83	558.29
	36.5	449.33	556.32
	36.6	450.63	556.02
	36.7	448.94	552.81
	36.8	446.4	550.83
	36.9	446.78	553.53
	37	447.92	551.76
	37.1	452.54	550.88
	37.2	452	550.98
	37.3	448.81	554.97
	37.4	445.87	557.29
	37.5	447.53	558.33
	37.6	449.43	556.74
	37.7	447.88	559.37
	37.8	445.6	563.4
	37.9	453.49	561.04
	38	446.07	556.84
	38.1	443.86	560.62
	38.2	445.86	563.03
	38.3	446.55	560.08
	38.4	441.12	556.2
	38.5	445.46	554.06
	38.6	448.95	552.9
	38.7	448.18	554.9
	38.8	444.9	549.95
	38.9	447.26	549.33
	39	448.16	547.33
	39.1	444.81	547.35
	39.2	446.57	551.41
	39.3	446.02	560.35
	39.4	446.58	559.87
	39.5	447.84	561.19
	39.6	446.49	553.65
	39.7	448.36	554.33
	39.8	447.56	557.15
	39.9	448.19	552.22
	40	449.73	552.5
	40.1	448.07	554.53
	40.2	447.06	550.9
	40.3	447.61	550.27
	40.4	447.27	554.65
	40.5	450.34	550.29
	40.6	449.53	550.32
	40.7	448.24	553.15
	40.8	443.95	549.39
	40.9	447.72	545.78
	41	447.9	549.76
	41.1	446.79	551.31
	41.2	447.97	543.15
	41.3	446.52	544.42
	41.4	443.3	546.17
	41.5	445.69	547.44
	41.6	445.18	549.45
	41.7	444.25	551.87
	41.8	448.12	550.97
	41.9	448.31	548.54
	42	458.66	553.05
	42.1	458.63	543.27
	42.2	452.42	541.44
	42.3	450.25	545.5
	42.4	449.43	546.82
	42.5	455.03	552.33
	42.6	449.68	550.91
	42.7	448.44	558.47
	42.8	450.27	573.36
	42.9	450.11	591.87
	43	446.49	591.54
	43.1	446.65	601.87
	43.2	450.54	595.58
	43.3	445.47	588.7
	43.4	444.21	579.08
	43.5	449.24	577.99
	43.6	448.19	582.32
	43.7	444.81	588.54
	43.8	445.27	580.85
	43.9	449.7	573
	44	444.24	565.76
	44.1	442.06	559.81
	44.2	466.36	568.73
	44.3	472.78	577.07
	44.4	452.47	570.34
	44.5	465.61	571.69
	44.6	475.67	565.93
	44.7	457.54	561.83
	44.8	449.96	558.81
	44.9	448.32	557.01
	45	450.82	557.25
	45.1	447.01	560.7
	45.2	450.97	564.99
	45.3	453.44	563.73
	45.4	471.23	557.45
	45.5	460	553.71
	45.6	452.61	555.95
	45.7	452.15	558.12
	45.8	449.68	550.98
	45.9	448.47	553.82
	46	449	555
	46.1	451.45	556.89
	46.2	448.21	558.58
	46.3	450.57	569.56
	46.4	451.8	573.5
	46.5	460.19	571.08
	46.6	459.11	578.51
	46.7	464.87	575.89
	46.8	453.96	570.27
	46.9	451.74	568.12
	47	450.22	578.68
	47.1	448.64	576.1
	47.2	465.71	563.87
	47.3	458.47	581.99
	47.4	526.39	590.33
	47.5	530.95	597.68
	47.6	544.51	591.22
	47.7	491.34	590.55
	47.8	470.32	586.01
	47.9	460.79	582.33
	48	458.14	574.68
	48.1	454.32	570.55
	48.2	452.06	573.66
	48.3	452.14	572.91
	48.4	454.3	577.04
	48.5	453.18	576.07
	48.6	453.06	575.56
	48.7	459.5	577.92
	48.8	485.78	575.03
	48.9	472.54	586.71
	49	465.13	589.3
	49.1	464.49	595.07
	49.2	458.09	580.37
	49.3	454.09	567.68
	49.4	451.87	565.51
	49.5	462.03	562.13
	49.6	453.71	574.38
	49.7	450.74	582.72
	49.8	457.86	590.78
	49.9	456.86	589.4
	50	456.38	592.54
	50.1	477.86	602.43
	50.2	457.7	601.78
	50.3	483.34	598.97
	50.4	483.64	589.53
	50.5	464.22	593.15
	50.6	460.48	593.54
	50.7	463.14	597.22
	50.8	463.38	592.78
	50.9	462.21	594.16
	51	478.07	591.09
	51.1	505.15	589.38
	51.2	514.94	585.92
	51.3	474.64	592.73
	51.4	462.49	599.9
	51.5	459.88	600.63
	51.6	461.7	600.67
	51.7	464.39	591.88
	51.8	456.55	594.34
	51.9	461.09	596.49
	52	458.23	592.55
	52.1	456.33	591.12
	52.2	459.13	580.14
	52.3	467.76	579.37
	52.4	467.75	580.19
	52.5	460.5	581.47
	52.6	456.53	573.84
	52.7	456.89	573.95
	52.8	459.16	585.28
	52.9	462.36	595.64
	53	462.04	595.59
	53.1	456.37	601
	53.2	458.94	595.35
	53.3	457.59	598.02
	53.4	457.74	613.31
	53.5	456.27	609.65
	53.6	457.2	602.17
	53.7	456.73	594.86
	53.8	464.19	592.81
	53.9	458.66	593.29
	54	459.96	591.79
	54.1	458.17	592.09
	54.2	455.66	588.84
	54.3	470.57	592.92
	54.4	503.73	586.97
	54.5	472.93	593.36
	54.6	460.25	593.2
	54.7	453.28	610.8
	54.8	453.16	609.44
	54.9	452.84	611.41
	55	449.19	607.72
	55.1	452.86	614.59
	55.2	446.35	610.55
	55.3	448.42	628.65
	55.4	450.26	607.91
	55.5	448.77	596.82
	55.6	447.05	592.62
	55.7	452.28	592.34
	55.8	450.5	606.79
	55.9	451.08	610.54
	56	456.5	607.98
	56.1	452.19	604.34
	56.2	450.6	595.06
	56.3	447.22	590.03
	56.4	448.05	594.56
	56.5	448.29	589.73
	56.6	455.02	586.37
	56.7	451.77	589.65
	56.8	452.19	588.56
	56.9	445.62	598.85
	57	445.66	600.3
	57.1	447.4	598.58
	57.2	447.63	593.14
	57.3	448.51	599.25
	57.4	447.7	600.39
	57.5	449.62	590.43
	57.6	451.85	596.46
	57.7	451.16	592.43
	57.8	460.13	591.41
	57.9	456.34	588.9
	58	452.95	589.69
	58.1	452.96	589.48
	58.2	452.36	585.79
	58.3	452.86	589.13
	58.4	451.85	587.05
	58.5	449.87	589.75
	58.6	451.24	584.52
	58.7	452.43	586.69
	58.8	455.11	588.36
	58.9	462.12	588.31
	59	455.59	599.43
	59.1	459.26	593
	59.2	461.98	596.54
	59.3	460.18	593.64
	59.4	454.36	593.73
	59.5	456.81	588.55
	59.6	453.66	580.13
	59.7	452.16	584.48
	59.8	457.06	583.23
	59.9	451.95	584.34
	60	458.54	581.02
	60.1	473.84	579.68
	60.2	485.15	577.04
	60.3	459.51	581.05
	60.4	452.89	584.08
	60.5	458.58	581.14
	60.6	454.81	582.54
	60.7	452.69	582.72
	60.8	448.2	585.98
	60.9	450.2	588.44
	61	451.52	586.92
	61.1	450	593.16
	61.2	453.18	592.16
	61.3	454.1	591.08
	61.4	451.21	591.51
	61.5	451.12	586.39
	61.6	456.97	587.64
	61.7	449.43	589.69
	61.8	454.23	591.16
	61.9	456.68	589.98
	62	451.33	585.92
	62.1	447.01	585.66
	62.2	447.01	586.21
	62.3	454.43	588.98
	62.4	453.14	586.91
	62.5	456.84	588.44
	62.6	458.85	587.57
	62.7	457.14	588.09
	62.8	456.37	589.15
	62.9	450.25	582.53
	63	453.51	581.49
	63.1	452.97	581.32
	63.2	463.38	578.18
	63.3	462.1	580.14
	63.4	461.36	579.01
	63.5	458.96	577.46
	63.6	454.9	569.01
	63.7	451.81	571.97
	63.8	451.67	570.85
	63.9	449.38	566.39
	64	448.46	571.06
	64.1	452.72	566.59
	64.2	454.76	570.87
	64.3	454.34	570.47
	64.4	451.81	570.56
	64.5	454.7	571.75
	64.6	457.49	570.19
	64.7	453.92	566.84
	64.8	451.48	568.55
	64.9	453.8	561.48
	65	451.31	566.26
	65.1	454.59	569
	65.2	453.51	564.35
	65.3	458.5	563.34
	65.4	452.4	565.97
	65.5	453	564.72
	65.6	447.49	562.01
	65.7	454.27	561.71
	65.8	446.33	564.57
	65.9	446.62	570.27
	66	447.62	566.92
	66.1	454.47	569.61
	66.2	451.51	571.04
	66.3	451.72	565.92
	66.4	452.26	560.6
	66.5	455.87	560.99
	66.6	452.81	563.96
	66.7	450.94	563.04
	66.8	452.45	557.51
	66.9	454.73	556.73
	67	452.13	561.85
	67.1	455.67	556.79
	67.2	456.84	556.76
	67.3	452.14	559.99
	67.4	452.9	559.3
	67.5	454.25	553.01
	67.6	453.85	552.87
	67.7	452.88	551.87
	67.8	457.22	555.3
	67.9	454.05	556.67
	68	450.08	554.19
	68.1	456.8	551.21
	68.2	453.44	551.89
	68.3	452.32	550.25
	68.4	451.77	554.05
	68.5	455.16	553.69
	68.6	453.73	552.72
	68.7	451.57	552.85
	68.8	452.46	555.17
	68.9	451.33	551.71
	69	449.16	553.62
	69.1	451.49	550.38
	69.2	446.85	549.16
	69.3	450.83	556.73
	69.4	451.85	554.88
	69.5	448.19	559.33
	69.6	453.1	558.36
	69.7	449.89	552.03
	69.8	447.7	559.58
	69.9	443.33	557.08
	70	445.85	553.71
	70.1	453.74	553.34
	70.2	454.22	558.01
	70.3	454.91	553.42
	70.4	449.13	561.19
	70.5	446.67	556.65
	70.6	444.37	555.38
	70.7	449.38	553.83
	70.8	446.52	555.66
	70.9	450.4	559.8
	71	451.08	557.65
	71.1	452.36	552.35
	71.2	453.83	551.16
	71.3	454.45	549.78
	71.4	453.75	549.58
	71.5	450.73	552.3
	71.6	451.63	553.86
	71.7	456.81	551.48
	71.8	470.93	548.16
	71.9	455.89	550.14
	72	454.21	553.13
	72.1	455.56	551.34
	72.2	449.91	553.87
	72.3	451.23	556.71
	72.4	452.4	555.88
	72.5	453.87	549.34
	72.6	456.98	551.89
	72.7	453.41	554.19
	72.8	455.4	552.54
	72.9	452.56	549.26
	73	448.83	553.36
	73.1	452.76	545.34
	73.2	455.62	544
	73.3	452.3	550.86
	73.4	456.26	546.62
	73.5	454.22	553.36
	73.6	451.14	557.54
	73.7	450.21	561.66
	73.8	449.71	558.13
	73.9	450.65	557.91
	74	452.6	553.49
	74.1	452.79	554.59
	74.2	454.03	553.27
	74.3	452.75	550.29
	74.4	450.88	548.98
	74.5	447.32	552.85
	74.6	446.78	548.45
	74.7	448.85	549.33
	74.8	451.26	552.49
	74.9	452.56	556.04
	75	455.99	554.9
	75.1	450.42	552.05
	75.2	454.1	552.73
	75.3	450.92	551.81
	75.4	453.49	550.22
	75.5	450.22	552.3
	75.6	449.99	549.49
	75.7	451.16	547.43
	75.8	451.3	548.53
	75.9	453.05	545.15
	76	450.54	549.8
	76.1	452.76	550.38
	76.2	453.91	548.39
	76.3	452.85	551.3
	76.4	450.65	551.1
	76.5	455.14	555.75
	76.6	446.89	554.5
	76.7	450.21	551.02
	76.8	450.17	557.28
	76.9	452.37	558.18
	77	453.03	553.22
	77.1	449.04	555.34
	77.2	459.52	552.43
	77.3	450.55	556.72
	77.4	454.26	558.83
	77.5	454.68	556.15
	77.6	447.76	557.14
	77.7	454.86	554.12
	77.8	455.9	554.07
	77.9	490.57	554
	78	499.68	556.72
	78.1	498.94	555.67
	78.2	467.33	556.77
	78.3	462.12	550.74
	78.4	460.65	549.2
	78.5	460.72	549.58
	78.6	483.86	549.96
	78.7	465.64	552.88
	78.8	461.48	554.35
	78.9	456.04	555.35
	79	457.94	556.19
	79.1	456.82	561.82
	79.2	448.73	563.02
	79.3	450.31	559.54
	79.4	446.96	562.39
	79.5	447.06	561.53
	79.6	451.89	556.26
	79.7	445.47	558.1
	79.8	446.98	565.68
	79.9	450.74	559.87
	80	452.41	560.46
	80.1	453.34	557.93
	80.2	453.08	561.95
	80.3	450.04	559.18
	80.4	449.55	557.05
	80.5	449.15	559.52
	80.6	447.49	560.99
	80.7	451.86	562.66
	80.8	473.9	561.65
	80.9	479.54	560.09
	81	478.04	565.48
	81.1	478.07	561.5
	81.2	463.76	561.72
	81.3	452.54	564.14
	81.4	453.71	562.7
	81.5	452.05	564.92
	81.6	445.74	561.85
	81.7	449.87	562.81
	81.8	453.62	556.44
	81.9	453.36	561.53
	82	454.16	558.56
	82.1	460.39	558
	82.2	456.7	558.74
	82.3	454.95	556.07
	82.4	460.44	555.22
	82.5	459.13	553.95
	82.6	454.1	556.22
	82.7	452.41	557.77
	82.8	451.52	553.66
	82.9	447.82	556.03
	83	454.87	554.31
	83.1	452.21	554.16
	83.2	450.92	556.26
	83.3	449.7	559.79
	83.4	449.35	557.89
	83.5	450.03	554.65
	83.6	451.17	559.95
	83.7	448.74	563.49
	83.8	454.3	556.38
	83.9	451.71	555.81
	84	449.58	556.4
	84.1	452.88	554.34
	84.2	450.42	551.66
	84.3	448.58	551.06
	84.4	448.27	555.93
	84.5	446.08	556.58
	84.6	447.84	552.59
	84.7	453.36	552.67
	84.8	453.5	553.65
	84.9	449.46	555.24
	85	449.69	555.55
	85.1	444.02	549.48
	85.2	449.02	553.61
	85.3	446.09	556.15
	85.4	449.39	554.95
	85.5	448.96	558.07
	85.6	448.65	561.55
	85.7	454.6	559.1
	85.8	450.1	555.45
	85.9	450.98	555.23
	86	450.38	551.27
	86.1	448.02	554.19
	86.2	453.17	555.29
	86.3	452.87	554.57
	86.4	445.73	550.59
	86.5	449.58	556.62
	86.6	463.88	558.76
	86.7	456.28	552.89
	86.8	450.18	552.39
	86.9	449.58	554.01
	87	449.52	555.85
	87.1	448.84	552.97
	87.2	448.78	557.13
	87.3	447.12	555.84
	87.4	451.22	549.03
	87.5	448.73	552.67
	87.6	449.78	554.33
	87.7	452.33	558.7
	87.8	453.32	560.24
	87.9	451.22	556.44
	88	450.35	556.71
	88.1	446.71	558.26
	88.2	448.31	555.21
	88.3	444.23	554.93
	88.4	449.58	551.98
	88.5	454.44	546.44
	88.6	455.16	548.34
	88.7	450.51	553.79
	88.8	450.48	550.43
	88.9	453.23	550.97
	89	450.22	554.66
	89.1	451.58	555.28
	89.2	451.01	554.77
	89.3	450.49	549.43
	89.4	449.65	546.17
	89.5	451.35	549.31
	89.6	453.41	550
	89.7	454.01	549.11
	89.8	453.92	552.81
	89.9	454.55	552.65
	90	464.27	553.69
	90.1	476.03	553.52
	90.2	470.76	554.66
	90.3	462.41	554.14
	90.4	456.84	556.22
	90.5	458.25	559.3
	90.6	461.88	560.94
	90.7	456.94	557.37
	90.8	454.84	555.86
	90.9	459.81	555.6
	91	462.36	550.76
	91.1	461.61	558.29
	91.2	452.54	554.42
	91.3	455.4	550.81
	91.4	461.21	552.25
	91.5	456.71	554.48
	91.6	452.15	559.32
	91.7	451.41	557.38
	91.8	454.75	558.29
	91.9	456.38	555.56
	92	468.62	551.95
	92.1	463.51	551.8
	92.2	460.46	552.15
	92.3	459.14	557.55
	92.4	454.42	555.09
	92.5	455.12	549.38
	92.6	451.46	553.54
	92.7	452.15	555.88
	92.8	451.83	553.98
	92.9	452.87	553.5
	93	447.28	558.55
	93.1	453.69	557.95
	93.2	458.07	556.93
	93.3	459.46	556.13
	93.4	453.67	551.7
	93.5	453.14	553.59
	93.6	452.06	556.19
	93.7	453.28	554.32
	93.8	455.64	558.69
	93.9	458.32	557.56
	94	456.97	556.36
	94.1	455.32	554.48
	94.2	451.44	555.65
	94.3	450.98	556.93
	94.4	453.59	554.22
	94.5	454.45	556.59
	94.6	453.24	553.36
	94.7	457.02	551.61
	94.8	448.79	552.19
	94.9	450.53	552.38
	95	453.75	554.89
	95.1	454.3	554.92
	95.2	453	556.91
	95.3	451.14	557.01
	95.4	453.13	557.98
	95.5	453.78	557.65
	95.6	456.22	556.42
	95.7	454.71	556.23
	95.8	454.99	558.18
	95.9	456.17	552.38
	96	453.55	554.02
	96.1	448.87	555.98
	96.2	452.25	555.78
	96.3	448.93	559.32
	96.4	457.16	555.15
	96.5	458.68	554.25
	96.6	454.25	555.36
	96.7	459.75	553.39
	96.8	449.41	555.99
	96.9	453.46	556
	97	455.54	557.97
	97.1	455.51	556.71
	97.2	454.64	550.33
	97.3	456.19	553.98
	97.4	458.41	559.82
	97.5	455.09	553.73
	97.6	471.83	555.6
	97.7	468.06	553.12
	97.8	458.46	556.85
	97.9	461.35	550.7
	98	463.52	554.14
	98.1	461.39	552.18
	98.2	459.77	556.45
	98.3	462.75	554.67
	98.4	458.41	555.04
	98.5	456.47	556.71
	98.6	455.12	565.51
	98.7	453.71	562.23
	98.8	454.44	558.51
	98.9	452.41	558.04
	99	454.14	562.36
	99.1	457.99	554.59
	99.2	456.13	561.04
	99.3	458.01	563.06
	99.4	456.38	560.03
	99.5	454.97	561.74
	99.6	452.19	556.73
	99.7	455.7	555.22
	99.8	455.87	561.81
	99.9	456.1	560.95
	100	454.22	561.17
	100.1	450.45	563.11
	100.2	449.11	565.86
	100.3	447.71	562.04
	100.4	449.04	559.57
	100.5	475.49	560.46
	100.6	468.08	555.26
	100.7	455.06	555.05
	100.8	449.46	557.38
	100.9	449.99	560.11
	101	449.65	556.91
	101.1	450.85	556.92
	101.2	448.07	560.73
	101.3	449.87	561.16
	101.4	448.16	557.77
	101.5	446.08	559.06
	101.6	464.26	557.77
	101.7	469.07	560.5
	101.8	468.52	559.43
	101.9	474.09	556.79
	102	476.91	555.74
	102.1	469.62	555.59
	102.2	465.59	556
	102.3	455.16	560.77
	102.4	454.79	561.46
	102.5	458.57	558.36
	102.6	454.88	556.89
	102.7	450.62	559.6
	102.8	457.38	554.37
	102.9	456.63	558.02
	103	458.34	556.39
	103.1	455.93	555.88
	103.2	454.96	556.02
	103.3	458.12	553.41
	103.4	456.55	556.24
	103.5	456.79	558.21
	103.6	457.64	561.82
	103.7	456	562.66
	103.8	457.28	561.85
	103.9	456.6	560.17
	104	457.62	559.19
	104.1	452.64	557.23
	104.2	453.02	558.14
	104.3	452.24	557.42
	104.4	454.87	556.83
	104.5	452.59	555.68
	104.6	453.67	555.32
	104.7	452.27	555.58
	104.8	454.52	554.92
	104.9	451.3	557.35
	105	450.19	556.13
	105.1	448.26	557.97
	105.2	458.64	555.45
	105.3	459.39	553.32
	105.4	455.97	557.02
	105.5	461.82	561.13
	105.6	456.72	563.51
	105.7	452.84	558.67
	105.8	455.01	557.43
	105.9	458.11	558.82
	106	452.38	558.22
	106.1	449.69	556.53
	106.2	449.75	560.35
	106.3	452.86	561.72
	106.4	452.54	556.32
	106.5	452.76	559.25
	106.6	451.73	557.15
	106.7	459.31	554.1
	106.8	457.45	553.37
	106.9	456.9	553.69
	107	456.27	556.47
	107.1	454.17	556.38
	107.2	454.65	560.45
	107.3	456.94	551.43
	107.4	456.82	554.48
	107.5	454.46	557.27
	107.6	456.31	559.59
	107.7	455.44	562.33
	107.8	460.45	557.8
	107.9	459.32	558.29
	108	457.56	561.34
	108.1	456.52	553.55
	108.2	461.35	555.33
	108.3	451.23	558.3
	108.4	452.79	557.31
	108.5	459.87	553.59
	108.6	450.76	555.89
	108.7	453.27	554.15
	108.8	452.25	561.82
	108.9	465.09	563.45
	109	469.94	563.71
	109.1	473.31	559.83
	109.2	476.58	557.99
	109.3	473.33	556.93
	109.4	474.15	555.36
	109.5	472.94	561.32
	109.6	477.46	557.02
	109.7	476.96	559.01
	109.8	479.93	555.65
	109.9	477.48	555.33
	110	482.01	556.62
	110.1	478.18	560.14
	110.2	477.19	559.29
	110.3	473.88	557.59
	110.4	472.04	562.12
	110.5	472.83	566.04
	110.6	481.11	562.03
	110.7	475.6	560.19
	110.8	469.97	562.52
	110.9	466.67	558.23
	111	471.83	563.37
	111.1	459.16	560.67
	111.2	460.42	558.97
	111.3	470.18	562.67
	111.4	472.94	562.6
	111.5	465.43	566.47
	111.6	459.37	563.03
	111.7	453.32	561.1
	111.8	456.79	564.14
	111.9	455.92	564.46
	112	459.43	559.85
	112.1	457.97	561.7
	112.2	465.36	561.37
	112.3	462.73	562.95
	112.4	456.8	561.98
	112.5	462.29	563.56
	112.6	461.88	561.88
	112.7	457.15	563.24
	112.8	452.68	560.09
	112.9	453.67	558.95
	113	454.11	554.64
	113.1	453.33	554.69
	113.2	454.12	559.8
	113.3	449.79	560.82
	113.4	453.45	563.82
	113.5	449.22	562.63
	113.6	451.41	556.78
	113.7	462.37	556.15
	113.8	454.03	555.43
	113.9	452.96	556.01
	114	449.27	558.13
	114.1	448.51	555.16
	114.2	448.77	558.46
	114.3	454.67	558.58
	114.4	457.07	558.68
	114.5	456.65	561.4
	114.6	454.82	559.53
	114.7	453.85	558.86
	114.8	451.3	556.19
	114.9	457.99	553.76
	115	452.31	554.5
	115.1	454.28	558.02
	115.2	455.03	553.71
	115.3	454.95	550.54
	115.4	450.97	550.03
	115.5	450.26	553.66
	115.6	452.86	552.31
	115.7	451.95	554.43
	115.8	452.43	555.67
	115.9	452.97	554.23
	116	452.45	557.94
	116.1	451.49	557.45
	116.2	451.18	561.14
	116.3	450.44	558.78
	116.4	449.59	557.69
	116.5	451.49	557.09
	116.6	453.66	553.5
	116.7	450.2	549.85
	116.8	452.43	552.24
	116.9	452.07	551.13
	117	451.48	551.09
	117.1	449.7	552.25
	117.2	461.61	555.51
	117.3	460.92	551.77
	117.4	457.52	553.86
	117.5	452.06	551.43
	117.6	450.87	550.71
	117.7	448.75	549.24
	117.8	451.7	551.97
	117.9	449.54	550.81
	118	454.13	548.83
	118.1	457.56	550.18
	118.2	451.77	550.66
	118.3	451.35	552.01
	118.4	453.45	549.64
	118.5	452.84	552.31
	118.6	448.8	552.27
	118.7	450.85	548.77
	118.8	458.62	552.42
	118.9	450.66	548.08
	119	446.81	550.52
	119.1	449.42	555.48
	119.2	452.97	553.69
	119.3	457.15	554.89
	119.4	452.14	554.24
	119.5	450.53	556.27
	119.6	447.8	554.72
	119.7	449.77	554.6
	119.8	451.9	558.33
	119.9	451.76	560.65
	120	455.73	556.73
	120.1	453.76	560.47
	120.2	447.87	556.31
	120.3	450.52	564.25
	120.4	452.34	568.12
	120.5	454.59	562.9
	120.6	452.31	566.75
	120.7	452.68	565.88
	120.8	461.26	564.85
	120.9	465.45	568.46
	121	462.59	571.07
	121.1	453.79	567.78
	121.2	451.19	562.66
	121.3	452.67	570.15
	121.4	454.5	568.24
	121.5	451.56	566.82
	121.6	452.92	569.27
	121.7	449.55	568.85
	121.8	449.73	569.15
	121.9	451.27	567.54
	122	446.86	568.72
	122.1	451.49	566.77
	122.2	452.22	562.78
	122.3	448.55	566.78
	122.4	453.2	565.1
	122.5	452.87	562.58
	122.6	456.46	561.26
	122.7	453.79	561.43
	122.8	451.5	559.59
	122.9	448.04	558.5
	123	448.33	556.72
	123.1	447.86	557
	123.2	453.27	555.81
	123.3	453.7	555.47
	123.4	447.59	556.48
	123.5	452.41	555.49
	123.6	456.82	553.96
	123.7	453.38	554.52
	123.8	452.61	553.93
	123.9	459.21	551.89
	124	464.63	554.71
	124.1	464.13	551.21
	124.2	459.21	555.04
	124.3	451.72	551.32
	124.4	456.03	551.47
	124.5	456.75	554.98
	124.6	451.24	561.21
	124.7	451.84	561.66
	124.8	450.32	559.84
	124.9	451.83	557.21
	125	455.48	556.38
	125.1	467.39	558.41
	125.2	457.35	557.17
	125.3	450.02	551.2
	125.4	451.14	553.85
	125.5	449.82	550.79
	125.6	446.25	555.78
	125.7	448.65	555.68
	125.8	448.43	558.1
	125.9	452.33	554.96
	126	454.89	554.09
	126.1	459.8	556.94
	126.2	459.76	556.1
	126.3	461.49	550.28
	126.4	466.06	555.37
	126.5	469.12	553.93
	126.6	468.33	552.8
	126.7	465.1	552.55
	126.8	458.03	552.77
	126.9	454.18	552.12
	127	459.15	554.61
	127.1	464.52	555.82
	127.2	467.36	553.75
	127.3	467.17	557.68
	127.4	467.14	561.42
	127.5	456.45	557.17
	127.6	455.21	557.37
	127.7	453.86	561.9
	127.8	452.94	560.36
	127.9	457.59	558.38
	128	458.25	559.22
	128.1	451.57	558.71
	128.2	457.99	561.22
	128.3	457.39	561.15
	128.4	454.47	559.29
	128.5	456.7	558.08
	128.6	459.22	561.56
	128.7	458.67	556.46
	128.8	454.39	558.73
	128.9	451.16	554.26
	129	454.91	551.41
	129.1	464.07	552.39
	129.2	460.58	553.24
	129.3	454.33	554.27
	129.4	455.59	553.53
	129.5	454.52	553.62
	129.6	452.21	558.25
	129.7	452.72	557.52
	129.8	460.21	556.1
	129.9	457.82	553.69
	130	455.13	553.28
	130.1	455.36	556.81
	130.2	453.62	557.72
	130.3	457.03	559.81
	130.4	454.37	555.49
	130.5	453.74	552.85
	130.6	452.8	551.6
	130.7	451.31	556.73
	130.8	451.4	553.37
	130.9	462.34	553.26
	131	463.12	555.06
	131.1	460.5	553.29
	131.2	463.04	554.48
	131.3	461.91	555.75
	131.4	456.28	554.02
	131.5	454.62	553.21
	131.6	451.24	552.46
	131.7	450.86	549.84
	131.8	451.9	550.46
	131.9	449.22	550.28
	132	452.69	553.43
	132.1	457.32	556.03
	132.2	462.83	548.9
	132.3	460.62	550.72
	132.4	462.02	550.25
	132.5	460.91	551.66
	132.6	459.85	549.41
	132.7	463.18	552.57
	132.8	462.9	555.77
	132.9	457.19	554.04
	133	452.73	554.48
	133.1	457.27	555.06
	133.2	449.99	555.16
	133.3	450.82	554.06
	133.4	451.02	551
	133.5	455.12	548.08
	133.6	455.71	550.78
	133.7	457.39	554.88
	133.8	455.25	554.03
	133.9	452.22	555.12
	134	450.14	554.74
	134.1	454.16	554.13
	134.2	450.93	555.68
	134.3	455.73	555.31
	134.4	455.47	552.26
	134.5	453.26	556.48
	134.6	453.71	555.03
	134.7	450.66	557.23
	134.8	449.19	558.72
	134.9	452.72	562.54
	135	449.82	559.08
	135.1	448.53	555.64
	135.2	451.42	555.63
	135.3	450.55	556.9
	135.4	449.07	557.89
	135.5	447.58	555.62
	135.6	449.64	558.79
	135.7	448.65	555.18
	135.8	448.31	556.92
	135.9	446.76	557.55
	136	447.63	558.41
	136.1	451.65	558.54
	136.2	452.3	557.76
	136.3	452.93	554.26
	136.4	448.52	555.83
	136.5	448.74	554.88
	136.6	448.17	552.43
	136.7	446.86	549.74
	136.8	450.37	548.34
	136.9	449.03	550.84
	137	453.45	552.36
	137.1	448.9	551.83
	137.2	446.07	551.21
	137.3	444.78	554.15
	137.4	448.86	551.14
	137.5	448.47	549.39
	137.6	445.69	553.72
	137.7	445.93	552.32
	137.8	448.98	555.19
	137.9	450.12	556.82
	138	453.65	554.54
	138.1	447.53	551.62
	138.2	447.58	556.55
	138.3	446.46	553.47
	138.4	447.75	551.36
	138.5	450.47	556.86
	138.6	453.5	554.24
	138.7	450.61	555.34
	138.8	447.34	554.79
	138.9	446.91	555.11
	139	449.38	551.54
	139.1	445.09	547.98
	139.2	447.01	550.9
	139.3	452.69	552.24
	139.4	450.65	551.86
	139.5	451.03	549.91
	139.6	450.55	550.2
	139.7	454.33	552.2
	139.8	451.97	557.4
	139.9	452.17	554.43
	140	447.34	553.66
	140.1	447.7	552.66
	140.2	450.51	554.29
	140.3	452.85	556.88
	140.4	446.91	552.19
	140.5	449.5	546.41
	140.6	449.58	553.49
	140.7	448.69	552
	140.8	451.33	551.48
	140.9	449.54	553.27
	141	451.79	551.71
	141.1	447.51	552.79
	141.2	443.24	548.17
	141.3	444.01	551.52
	141.4	446.24	553.76
	141.5	446.03	557.87
	141.6	451.77	555.03
	141.7	450.08	557.4
	141.8	447.47	553.43
	141.9	447.12	558.64
	142	451.79	556.73
	142.1	449.39	555.11
	142.2	448.92	559.67
	142.3	444.64	557.96
	142.4	446.65	558.07
	142.5	453	559.61
	142.6	450.3	553.14
	142.7	449.51	555.12
	142.8	452.76	554.2
	142.9	454.16	551.53
	143	452.88	555.24
	143.1	449.25	553
	143.2	449.43	555.3
	143.3	454.73	561.26
	143.4	454.18	552.77
	143.5	453.03	554.72
	143.6	452.62	552.98
	143.7	448.88	553.98
	143.8	448.54	556.41
	143.9	450.72	561.89
	144	453.58	561.28
	144.1	450.36	558.17
	144.2	449.22	557.02
	144.3	453.83	557.82
	144.4	450.07	554
	144.5	453.16	553.4
	144.6	447.98	554.47
	144.7	450.18	554.03
	144.8	448.75	557.6
	144.9	453.98	557.94
	145	456.47	557.13
	145.1	451.16	561.69
	145.2	450.46	555.72
	145.3	447.24	555.92
	145.4	445.3	551.2
	145.5	448.49	556.21
	145.6	450.8	554.52
	145.7	447.67	556.14
	145.8	448.33	553.89
	145.9	447.54	553.27
	146	446.68	552.7
	146.1	444.68	554.51
	146.2	449.74	556.25
	146.3	448.55	556.25
	146.4	448.86	554.09
	146.5	453.7	553.92
	146.6	453.64	554.08
	146.7	454.39	554.35
	146.8	450.79	557.21
	146.9	452.23	553.22
	147	448.67	552.69
	147.1	449.7	551
	147.2	451.4	552.19
	147.3	450.73	555.79
	147.4	450.96	553.09
	147.5	451.94	552.07
	147.6	453.41	554.22
	147.7	450.72	555.52
	147.8	454.53	556.02
	147.9	452.13	557.97
	148	452.58	554.34
	148.1	455.6	557.7
	148.2	452.37	554.41
	148.3	450.51	555.98
	148.4	451.11	556.94
	148.5	450.96	557.96
	148.6	446.85	554.79
	148.7	450.52	551.6
	148.8	446.98	552.91
	148.9	452.53	553.59
	149	451.03	555.39
	149.1	453.58	553.91
	149.2	453.9	555.92
	149.3	450.05	556.78
	149.4	451.33	555.88
	149.5	450.98	556.84
	149.6	453.23	560.05
	149.7	451.89	555.7
	149.8	457.08	557
	149.9	451.32	556.84
	150	450.16	554.78
	150.1	454.06	555.69
	150.2	452.84	556.85
	150.3	454.06	558.43
	150.4	454.11	556.09
	150.5	457.09	556.88
	150.6	456.04	554.54
	150.7	453.16	557.65
	150.8	454.75	560.2
	150.9	451.74	559.21
	151	456.84	553.54
	151.1	449.78	553.63
	151.2	452.55	554.79
	151.3	452.89	556.76
	151.4	452.98	555.98
	151.5	447.17	557.56
	151.6	452.87	552.18
	151.7	456.68	550.89
	151.8	453.55	554.59
	151.9	455.13	551.85
	152	453.54	559.59
	152.1	453.24	560.64
	152.2	449.79	556.18
	152.3	454.04	553.92
	152.4	456.7	554.21
	152.5	455.02	554.61
	152.6	453.39	551.75
	152.7	447.71	550.09
	152.8	451.11	551.56
	152.9	452.68	555.04
	153	451.3	549.11
	153.1	452.68	551.03
	153.2	447.39	548.68
	153.3	450.24	545.99
	153.4	448	546.24
	153.5	447.47	547.13
	153.6	445.46	549.39
	153.7	445.23	545.53
	153.8	445.55	547.3
	153.9	447.71	548.91
	154	448.12	545.91
	154.1	449	549.46
	154.2	443.74	552.7
	154.3	444.86	546.85
	154.4	448.17	547.16
	154.5	447.07	548.11
	154.6	449.23	545.97
	154.7	447.47	549.53
	154.8	447.12	549.7
	154.9	443.61	546.55
	155	446.27	549.08
	155.1	444.08	549.7
	155.2	447.58	548.33
	155.3	450.66	549.89
	155.4	448.7	547.81
	155.5	448.17	548.19
	155.6	444.75	546.92
	155.7	448.29	549.8
	155.8	448.71	545.97
	155.9	444.83	547.11
	156	445.39	547.51
	156.1	443.35	549.22
	156.2	444.28	547.32
	156.3	448.61	547.68
	156.4	445.94	545.22
	156.5	448.01	543.83
	156.6	442.85	546.74

### Sheet: Fig2
		Fig2.A Amplitude of IBa compared to control																																						Fig2.G Relative membrane protein level of Cav1.2
		I / ICtrl	DMSO	Cort																																				Cav1.2	DMSO	Cort
			1	0.124364																																					1	0.464786
			1	0.134364																																					1	0.83111
			1	0.143623																																					1	0.695746
			1	0.3299																																					1	0.530106
			1	0.172932																																					1	0.742325
																																									1	0.753908
																																									1	0.642884
																																									1	0.669954
		Fig2.C Amplitude of IK compared to control																																							1	0.838099
																																									1	0.727961
		I / ICtrl	DMSO	Cort
			1	0.7551
			1	0.750934
			1	0.912548
			1	0.928186
			1	0.95619
			1	0.822122
			1	0.82009
			1	0.958959
			1	0.691675
			1	0.961343
			1	0.746954
			1	0.747676
			1	1.05898
			1	0.893705
		Fig2.D Normalized Gk induced by a depolarization pulse from -80 to +50 mV
		G/Gmax		DMSO										Cort
			-80	0.16266	0.01202	0.0067	0.02495	0.00082	0.20248	0	0.00781	0.03275	0.00485	0.04066	0.25829	0.01904	0.19457	0.09937	-0.0565	0.17243	0.09937
			-70	0.14399	0	0	0.02522	0.000421	0.15065	0.01583	0.02529	0.04232	0	0.00186	0.05155	0.03665	0.17926	0.17649	-0.00897	0.17549	0.17649
			-60	0.14914	0.00367	0.02867	0.01877	0.000926	0.17161	0.01517	0.01442	0.03833	0.00694	0	0.12039	0.01902	0.18177	0.08363	-0.02978	0.1741	0.08363
			-50	0.11699	0.00265	0.01056	0	0	0.1854	0.02659	0.00479	0.02556	0.03657	0.00723	0	0.00239	0.14884	0.01361	-0.16042	0	0.01361
			-40	0.09106	0.08059	0.04701	0.00181	0.0118	0.16043	0.05226	0	0	0.09201	0.02922	0.02246	0	0.10204	0	0.0254	0.07261	0
			-30	0	0.15512	0.07784	0.04854	0.04291	0.19073	0.09508	0.04642	0.03693	0.17131	0.06923	0.04758	0.0042	0	0.22583	0.11993	0.13736	0.22583
			-20	0.20204	0.23625	0.13316	0.1567	0.08889	0	0.137	0.1233	0.0696	0.27698	0.11606	0.12903	0.05816	0.04177	0.3094	0.20723	0.23081	0.3094
			-10	0.29353	0.33745	0.18644	0.26139	0.15054	0.22461	0.20459	0.24718	0.12802	0.36157	0.18839	0.20272	0.11242	0.04202	0.36116	0.28949	0.32968	0.36116
			0	0.39206	0.45094	0.26473	0.37902	0.24136	0.29881	0.30016	0.3789	0.2284	0.46993	0.28594	0.29074	0.2194	0.18459	0.3876	0.30382	0.44037	0.3876
			10	0.50459	0.55316	0.40153	0.49045	0.38484	0.47381	0.4409	0.50826	0.36013	0.56376	0.42307	0.42174	0.38514	0.38005	0.50318	0.47307	0.5526	0.50318
			20	0.55732	0.6565	0.56372	0.61746	0.56781	0.67224	0.61032	0.64322	0.4978	0.67026	0.5916	0.54709	0.57944	0.61736	0.62972	0.64622	0.66769	0.62972
			30	0.75697	0.76748	0.72678	0.7403	0.73281	0.79293	0.7625	0.76654	0.68111	0.78588	0.74865	0.75353	0.69307	0.72235	0.75805	0.77403	0.7749	0.75805
			40	0.87965	0.87936	0.84891	0.86979	0.87641	0.91054	0.88574	0.88405	0.85649	0.89675	0.88433	0.8816	0.89244	0.88718	0.86936	0.90068	0.89521	0.86936
			50	1	1	1	1	1	1	1	1	1	1	1	1	1	1	1	1	1	1
		Fig2.E Relative membrane protein level of Kv2.1
		Kv2.1	DMSO	Cort
			1	0.809538
			1	0.802207
			1	0.542173
			1	0.594102
			1	0.77017
			1	0.689263
			1	0.682136
			1	0.692907
			1	0.820278
			1	0.695825
			1	0.786288
			1	0.642827
			1	0.354446
			1	0.800326
		Fig2.F Relative membrane protein level of CaV1.2
		CaV1.2	DMSO	Cort
			1	0.464786
			1	0.83111
			1	0.695746
			1	0.530106
			1	0.742325
			1	0.753908
			1	0.642884
			1	0.669954
			1	0.838099
			1	0.727961

### Sheet: Fig3
		Fig3.A Amplitute of Kv2.1 current compared to control
		DMSO	Cort
		1	0.846495
		1	1.03762
		1	0.846112
		1	1.00205
		1	1.03066
		1	0.975077
		1	1.01476
		1	1.00061
		1	0.817724
		1	0.832104
		1	0.860158
		1	1.05534
		Fig3.B Relative membrane protein level of Kv2.1
		DMSO	Cort
		1	0.634152
		1	0.79311
		1	0.592958
		1	0.780993
		1	0.779464
		1	0.700681
		1	0.55766
		1	0.695113
		1	0.887819
		1	0.780359
		1	0.870945
		1	0.697862
		1	0.679345
		1	0.322069
		Fig3.C Relative cytosol protein level of Kv2.1
		DMSO	Cort
		1	1.17964
		1	1.4
		1	1.32185
		1	1.24953
		1	1.62728
		1	1.29974
		1	1.93004
		1	2.04618
		Fig3.E Relative membrane protein level of Kv2.1S586A
		DMSO	Cort
		1	0.860649
		1	0.993941
		1	1.62512
		1	0.937556

### Sheet: Fig4
		Fig4.A Amplitude of IBa compared to control
		I/Ictrl	DMSO	Cort
			1	0.687474
			1	0.53575
			1	0.407102
			1	0.470275
			1	0.533035
			1	0.555988
			1	0.573401
		Fig4.B Curent density of IBa
		（mV)	DMSO				Cort
		-60	-0.23542	-0.27466	-0.39063	-0.36621	-0.09591	-0.5188	-0.31738	-0.30518
		-55	-0.20926	-0.28992	-0.5127	-0.33569	-0.19182	-0.5188	-0.30518	-0.79346
		-50	-0.26158	-0.56458	-0.36621	-0.82397	-0.28774	-0.74768	-0.45166	-0.91553
		-45	-0.33133	-0.39673	-0.56152	-0.82397	-0.26158	-0.54932	-0.354	-0.30518
		-40	-0.2703	-0.71716	-0.36621	-0.76294	-0.21798	0.47302	-0.31738	-0.5188
		-35	-0.14823	-0.59509	-0.41504	-0.57983	-0.20054	0.56458	-0.42725	-0.45776
		-30	-0.17439	-0.73242	-0.45166	-0.48828	-0.32261	1.41907	-0.5249	-0.73242
		-25	-0.35749	-0.65613	-0.81787	-0.45776	-0.27902	-0.5188	-0.78125	-1.00708
		-20	-0.7237	-0.93079	-1.3916	-0.76294	-0.53188	-1.20544	-1.11084	-1.15967
		-15	-1.86593	-1.75476	-3.07617	-1.46484	-1.06376	-2.73132	-1.48926	-1.80054
		-10	-4.01088	-3.26538	-5.31006	-3.08228	-2.2583	-3.38745	-2.70996	-2.80762
		-5	-8.51876	-5.96619	-8.52051	-6.40869	-4.31606	-4.73022	-4.13818	-4.76074
		0	-14.4828	-8.83484	-12.1826	-11.2915	-6.87081	-5.56946	-5.23682	-6.53076
		5	-17.4561	-11.2152	-14.1846	-14.3433	-9.19887	-7.79724	-5.7251	-6.5918
		10	-18.5896	-12.1918	-16.1011	-14.3433	-10.1406	-9.24683	-5.83496	-6.19507
		15	-17.6392	-12.4054	-15.6006	-13.0005	-10.1406	-8.62122	-5.41992	-5.92041
		20	-15.5988	-12.0697	-14.2456	-11.8713	-9.39941	-8.16345	-4.49219	-4.76074
		25	-13.6806	-9.8877	-12.1094	-9.97925	-7.95201	-7.06482	-3.62549	-3.96729
		30	-11.5531	-8.22449	-10.2173	-8.27026	-6.37381	-7.24792	-2.68555	-3.05176
		35	-9.21631	-6.62231	-8.04443	-6.22559	-4.97872	-7.06482	-2.06299	-2.31934
		Fig4.C Normalized GBa induced by a depolarization pulse from -50 to +10 mV
		（mV)	DMSO					Cort
		-50	0.01584	0.000465756	0.01175	0.000233251	0.01606	0.00897	0.00386	0.1122	0.01278	0.04751
		-45	0.0179	0.00106	0.00615	0.00655	0.01732	0.00836	0.00418	0.10442	0.00636	0.00299
		-40	0.0167	0.0018	0.02017	0.00128	0.01655	0.00682	0	0.0549	0.00464	0.02175
		-35	0	0.00169	0.01643	0.00349	0.01119	0.00648	0.00111	0.04886	0.01622	0.01872
		-30	0.00024277	0.0057	0.02417	0.00553	0.00881	0.01376	0.00798	0	0.0279	0.04602
		-25	0.0207	0.01759	0.02245	0.01994	0.00868	0.01227	0.02271	0.10877	0.0573	0.07654
		-20	0.03358	0.07795	0.03863	0.04429	0.02327	0.02891	0.05947	0.15338	0.0984	0.09834
		-15	0.0757	1	0.08726	0.11829	0.05843	0.06616	0.18778	0.25962	0.1507	0.17661
		-10	0.16197	0.9903	0.18342	0.22748	0.14462	0.15555	0.59847	0.31925	0.31585	0.30916
		-5	0.3583	0.97569	0.37014	0.4006	0.33661	0.32441	0.93372	0.44068	0.53445	0.58196
		0	0.65209	0.95524	0.59968	0.62629	0.652	0.56249	0.99966	0.54063	0.7415	0.87527
		5	0.8547	0.92718	0.83438	0.79852	0.90778	0.82364	1	0.78459	0.8891	0.96622
		10	1	0.90466	1	1	1	1	0.9746	1	1	1
		Fig4.D Relative membrane protein level of Cav1.2
			DMSO	Cort
			1	0.800519
			1	0.883629
			1	1.04842
			1	0.883657

### Sheet: Fig5
		Fig5.A Relative membrane protein level of Cav1.2 and Kv2.1
			DMSO					Cort
		Kv2.1	1	1	1	1	1	0.621054	0.770277	0.720064	0.618488	0.868764
		Cav1.2	1	1	1	1	1	0.551064	0.885075	0.788671	0.783833	0.751293
		Fig5.B Amplitude of IBa compared to control
		I/Ictrl	DMSO	Cort
			1	0.376866
			1	0.356322
			1	0.221003
			1	0.32545
			1	0.212698
		Fig5.C Relative membrane protein level of Cav1.2 and Kv2.1S586A
			DMSO						Cort
		Kv2.1	1	1	1	1	1	1	1.22014	0.955905	1.00893	0.932826	1.20197	1.06347
		Cav1.2	1	1	1	1	1	1	0.85213	0.673335	1.38865	0.798719	0.712459	1.04105

### Sheet: Fig6
		Fig6.B Relative membrane protein level of Kv2.1
		DMSO	Cort	cortisol-BSA	CORT125281+Cort
		1	0.55548	0.528968	0.668575
		1	0.853373	0.867369	0.775208
		1	0.718159	0.782476	0.690252
		1	0.568282	0.765871	0.522487
		1	0.812123	0.617316	0.744134

### Sheet: Fig7
			Fig7.A cAMP levels
			DMSO	1 min	5 min	10 min
			1	0.485738	0.462728	0.402392
			1	0.426146	0.44668	0.42427
			1	0.303404	0.442106	0.426773
			Fig7.B Reletive p-PKA protein level compared to PKA
				DMSO	Cort
				1	0.914261
				1	0.792698
				1	0.797285
				1	0.886509
				1	0.587275
				1	0.337609
				1	0.937473
			Fig7.C Relative membrane protein level of Kv2.1
			DMSO	Cort	H89	Fsk+Cort
			1	0.800326	0.836562	1.04753
			1	0.77367	0.884326	0.873742
			1	0.780228	0.863887	0.997011
			1	0.632533	0.501173	1.41456
			1	0.673411	0.613778	0.818656
			1	0.732428	0.824015	1.13558
			Fig7.D Amplitude of IBa compared to control
			I/Ictrl	DMSO	H89
				1	0.498525
				1	0.4275
				1	0.507595
				1	0.45298
				1	0.747423
				1	0.422709
				1	0.4744
				1	0.68608
				1	0.656304
				1	0.550421

### Sheet: FigS1
		FigS1 Relative membrane protein level of Kv2.1
		DMSO	Cort	TTX	TTX+Cort
		1	0.81661	1.10614	1.11563
		1	0.627821	0.708233	0.891326
		1	0.693115	0.769297	1.0244
		1	0.934607	0.997339	0.987954
		1	0.836569	0.972838	1.25554
		1	0.781378	1.00443	1.29447
		1	0.876366	1.00526	1.06713
